# An updated genome-scale model for *Xylella fastidiosa* subsp. *pauca* De Donno

**DOI:** 10.1101/2022.11.28.518184

**Authors:** Alexandre Oliveira, Emanuel Cunha, Miguel Silva, Cristiana Faria, Oscar Dias

## Abstract

*Xylella fastidiosa* is a gram-negative phytopathogenic bacterium that caused a significant economic impact around the world. In the last decade, genome-scale metabolic models have become important systems biology tools for studying the metabolic behaviour of different pathogens and driving the discovery of novel drug targets. This work is a second iteration of the iMS508 model for *X. fastidiosa* subsp. *pauca* De Donno. The model comprises 1138 reactions, 1234 metabolites, and 509 genes. *in silico* validation of the metabolic model was achieved through the comparison of simulations with available experimental data. Aerobic metabolism was simulated properly and fastidian gum production rates predicted accurately.
