## Supplementary material for "An updated genome-scale model for *Xylella fastidiosa* subsp. *pauca* De Donno": Table S2

### Sheet: Summary
Table Description
Table S1 - Overall cell macromolecular composition of Xylella fastidiosa subsp. pauca De Donno model (This work)
Table S2 - Molecular composition of "e-DNA"
Table S3 - Molecular composition of "e-RNA"
Table S4 - Molecular composition of "e-Protein"
Table S5 - Molecular composition of "e-Cofactor"
Table S6 - Molecular composition of "e-LPS"
Table S7 - Molecular composition of "e-Lipid"
Table S8 - Average Fatty Acid composition of Xylella fastidiosa
Table S9 - Molecular composition of "e-Peptidoglycan"

### Sheet: Table S1
	Macromolecule	Biomass composition Escherichia coli model [1]	Biomass composition Xanthomonas campestris model [2]	Biomass composition Xylella fastidiosa subsp. pauca De Donno model
	e-DNA	0.031	0.04	0.04
	e-RNA	0.205	0.16	0.16
	e-Protein	0.55	0.49	0.49
	e-Cofactor	0.039	-	0.0706
	e-LPS	0.034	0.033	0.0505
	e-Lipid	0.091	0.13	0.13
	e-Peptidoglycan	0.025	-	0.0589
	Glycogen	0.025	-	0
	Total	1	0.853	1
References
	[1] Feist, A. M., Henry, C. S., Reed, J. L., Krummenacker, M., Joyce, A. R., Karp, P. D., Broadbelt, L. J., Hatzimanikatis, V., & Palsson, B. Ø. (2007). A genome-scale metabolic reconstruction for Escherichia coli K-12 MG1655 that accounts for 1260 ORFs and thermodynamic information. Molecular Systems Biology, 1990(121), 1–18. https://doi.org/10.1038/msb4100155
	[2] Schatschneider, S., Persicke, M., Watt, S. A., Hublik, G., Pühler, A., Niehaus, K., & Vorhölter, F. J. (2013). Establishment, in silico analysis, and experimental verification of a large-scale metabolic network of the xanthan producing Xanthomonas campestris pv. campestris strain B100. Journal of Biotechnology, 167(2), 123–134. https://doi.org/10.1016/j.jbiotec.2013.01.023

### Sheet: Table S2
	e-DNA
	Metabolite	Chemical Formula	KEGG ID	MW (g/mol)	MW - Diphosphate (g/mol)	mmolmolecule/ge-DNA	molmolecule/mole-DNA	gmolecule/mole-DNA	gmolecule/ge-DNA	gmolecule/gDW	mmolmolecule/gDW
Reactants
	dATP	C10H16N5O12P3	C00131	491.182	313.207	0.849045	0.262609	82.2507	0.265926	0.0106371	0.0339618
	dCTP	C9H16N3O13P3	C00458	467.157	289.182	0.780576	0.241431	69.8175	0.225728	0.00902913	0.031223
	dGTP	C10H16N5O13P3	C00286	507.181	329.206	0.822464	0.254387	83.7458	0.27076	0.0108304	0.0328986
	dTTP	C10H17N2O14P3	C00459	482.168	304.193	0.781034	0.241573	73.4848	0.237585	0.00950341	0.0312414
	Total			1947.69	1235.79	3.23312	1	309.299	1	0.04	0.129325
Products
	Diphosphate	H4P2O7	C00013	177.975		3.23312					0.129325
	e-DNA					1

### Sheet: Table S3
	e-RNA
	Metabolite	Chemical Formula	KEGG ID	MW (g/mol)	MW - Diphosphate (g/mol)	mmolmolecule/ge-RNA	molmolecule/mole-RNA	gmolecule/mole-RNA	gmolecule/ge-RNA	gmolecule/gDW	mmolmolecule/gDW
Reactants
	ATP	C10H16N5O13P3	C00002	507.181	329.206	0.623155	0.201322	66.2765	0.208146	0.0333033	0.0997048
	CTP	C9H16N3O14P3	C00063	483.156	305.181	0.993906	0.321101	97.9939	0.307756	0.049241	0.159025
	GTP	C10H16N5O14P3	C00044	523.18	345.205	0.628434	0.203028	70.0863	0.22011	0.0352177	0.100549
	UTP	C9H15N2O15P3	C00075	484.141	306.166	0.849813	0.274549	84.0575	0.263988	0.0422381	0.13597
	Total			1997.66	1285.76	3.09531	1	318.414	1	0.16	0.495249
Products
	Diphosphate	H4P2O7	C00013	177.975		3.09531					0.495249
	e-DNA					1

### Sheet: Table S4
	e-Protein
	Metabolite	Associated Amino Acid	Chemical Formula	KEGG ID	MW (g/mol)	MW - H2O (g/mol)	mmolmolecule/ge-Protein	molmolecule/mole-Protein	gmolecule/mole-Protein	gmolecule/ge-Protein	gmolecule/gDW	mmolmolecule/gDW
Reactants
	Glutamyl-tRNA	L-Glutamate	C5H9NO4	C00025	147.129	129.114	0.381073	0.0419481	5.41609	0.0492064	0.0241112	0.186726
	Glycyl-tRNA(Gly)	Glycine	C2H5NO2	C00037	75.0666	57.0513	0.690419	0.0760006	4.33593	0.039393	0.0193026	0.338305
	L-Alanyl-tRNA(Ala)	L-Alanine	C3H7NO2	C00041	89.0932	71.0779	0.932978	0.102701	7.29979	0.0663203	0.0324969	0.457159
	L-Arginyl-tRNA(Arg)	L-Arginine	C6H14N4O2	C00062	174.201	156.186	0.610993	0.0672575	10.5047	0.0954372	0.0467642	0.299387
	L-Asparaginyl-tRNA(Asn)	L-Asparagine	C4H8N2O3	C00152	132.118	114.103	0.29787	0.0327892	3.74134	0.0339909	0.0166555	0.145956
	L-Aspartyl-tRNA(Asp)	L-Aspartate	C4H7NO4	C00049	133.103	115.087	0.483063	0.0531751	6.11978	0.0555996	0.0272438	0.236701
	L-Cysteinyl-tRNA(Cys)	L-Cysteine	C3H7NO2S	C00097	121.158	103.143	0.10008	0.0110167	1.13629	0.0103235	0.00505852	0.0490392
	L-Glutaminyl-tRNA(Gln)	L-Glutamine	C5H10N2O3	C00064	146.144	128.129	0.475466	0.0523388	6.70613	0.0609267	0.0298541	0.232978
	L-Histidyl-tRNA(His)	L-Histidine	C6H9N3O2	C00135	155.155	137.139	0.241553	0.0265899	3.64652	0.0331295	0.0162334	0.118361
	L-Isoleucyl-tRNA(Ile)	L-Isoleucine	C6H13NO2	C00407	131.173	113.158	0.489369	0.0538692	6.09571	0.055381	0.0271367	0.239791
	L-Leucyl-tRNA(Leu)	L-Leucine	C6H13NO2	C00123	131.173	113.158	0.991118	0.109101	12.3456	0.112163	0.0549599	0.485648
	L-Lysyl-tRNA(Lys)	L-Lysine	C6H14N2O2	C00047	146.188	128.172	0.322516	0.0355022	4.5504	0.0413415	0.0202573	0.158033
	L-Methionyl-tRNA(Met)	L-Methionine	C5H11NO2S	C00073	149.211	131.196	0.212584	0.023401	3.07012	0.0278928	0.0136675	0.104166
	L-Phenylalanyl-tRNA(Phe)	L-Phenylalanine	C9H11NO2	C00079	165.189	147.174	0.317963	0.035001	5.15124	0.0468002	0.0229321	0.155802
	L-Prolyl-tRNA(Pro)	L-Proline	C5H9NO2	C00148	115.13	97.1152	0.444945	0.0489791	4.75661	0.0432149	0.0211753	0.218023
	L-Seryl-tRNA(Ser)	L-Serine	C3H7NO3	C00065	105.093	87.0773	0.531681	0.0585269	5.09636	0.0463016	0.0226878	0.260524
	L-Threonyl-tRNA(Thr)	L-Threonine	C4H9NO3	C00188	119.119	101.104	0.507035	0.0558139	5.643	0.051268	0.0251213	0.248447
	L-Tryptophanyl-tRNA(Trp)	L-Tryptophan	C11H12N2O2	C00078	204.225	186.21	0.13241	0.0145756	2.71411	0.0246583	0.0120826	0.0648809
	L-Tyrosyl-tRNA(Tyr)	L-Tyrosine	C9H11NO3	C00082	181.189	163.173	0.23914	0.0263243	4.29542	0.0390249	0.0191222	0.117179
	L-Valyl-tRNA(Val)	L-Valine	C5H11NO2	C00183	117.146	99.131	0.682132	0.0750884	7.44359	0.0676267	0.0331371	0.334245
	Total				2738	2377.7	9.08439	1	110.069	1	0.49	4.45135
Products
	Water		H2O	C00001	18.0153		9.08439					4.45135
	tRNA(Ala)			C01635			0.932978					0.457159
	tRNA(Arg)			C01636			0.610993					0.299387
	tRNA(Asn)			C01637			0.29787					0.145956
	tRNA(Asp)			C01638			0.483063					0.236701
	tRNA(Cys)			C01639			0.10008					0.0490392
	tRNA(Gln)			C01640			0.475466					0.232978
	tRNA(Glu)			C01641			0.381073					0.186726
	tRNA(Gly)			C01642			0.690419					0.338305
	tRNA(His)			C01643			0.241553					0.118361
	tRNA(Ile)			C01644			0.489369					0.239791
	tRNA(Leu)			C01645			0.991118					0.485648
	tRNA(Lys)			C01646			0.322516					0.158033
	tRNA(Met)			C01647			0.212584					0.104166
	tRNA(Phe)			C01648			0.317963					0.155802
	tRNA(Pro)			C01649			0.444945					0.218023
	tRNA(Ser)			C01650			0.531681					0.260524
	tRNA(Thr)			C01651			0.507035					0.248447
	tRNA(Trp)			C01652			0.13241					0.0648809
	tRNA(Tyr)			C00787			0.23914					0.117179
	tRNA(Val)			C01653			0.682132					0.334245
	e-Protein						1

### Sheet: Table S5
	e-Cofactor
	Metabolite	Chemical Formula	KEGG ID	MW (g/mol)	molmolecule/e-Cofactor	gmolecule/gDW	mmolmolecule/gDW	mmolmolecule/ge-Cofactor
Reactants
	CoA	C21H36N7O16P3S	C00010	767.534	1	0.00470667	0.00613219	0.0868582
	Glutathione	C10H17N3O6S	C00051	307.324	1	0.00470667	0.015315	0.216927
	Tetrahydrofolate	C19H23N7O6	C00101	445.429	1	0.00470667	0.0105666	0.149668
	NAD+	C21H28N7O14P2	C00003	664.433	1	0.00470667	0.00708373	0.100336
	NADP+	C21H29N7O17P3	C00006	744.413	1	0.00470667	0.00632266	0.089556
	Riboflavin	C17H20N4O6	C00255	376.364	1	0.00470667	0.0125056	0.177134
	FAD	C27H33N9O15P2	C00016	785.55	1	0.00470667	0.00599156	0.0848663
	Biotin	C10H16N2O3S	C00120	244.31	1	0.00470667	0.0192651	0.272877
	Pyridoxal phosphate	C8H10NO6P	C00018	247.14	1	0.00470667	0.0190445	0.269753
	Ubiquinone-8	C49H74O4	C17569	727.11	1	0.00470667	0.00647312	0.0916872
	Putrescine	C4H12N2	C00134	88.1515	1	0.00470667	0.0533929	0.756274
	Spermidine	C7H19N3	C00315	145.246	1	0.00470667	0.0324048	0.458992
	S-Adenosyl-L-Methionine	C15H22N6O5S	C00019	398.437	1	0.00470667	0.0118128	0.16732
	Heme	C34H32FeN4O4	C00032	616.487	1	0.00470667	0.00763465	0.10814
	FMN	C17H21N4O9P	C00061	456.344	1	0.00470667	0.0103139	0.146089
	Total			7014.27	15	0.0706	0.224259	3.17648
Products
	e-Cofactor							1

### Sheet: Table S6
	e-LPS
	Metabolite	Chemical Formula	KEGG ID	MW (g/mol)	MW reduced (g/mol)	molmolecule/e-LPS	molmolecule/mole-LPS	gmolecule/mole-LPS	gmolecule/ge-LPS	mmolmolecule/ge-LPS	mmolmolecule/gDW	gmolecule/gDW
Reactants
	KDO2-Lipid A	C110H202N2O39P2	C06026	2238.72	2238.72	1	0.00153629	3.43933	0.0231842	0.010356	0.000522978	0.0011708
	dTDP-L-rhamnose	C16H26N2O15P2	C03319	548.33	146.141	551.417	0.847139	123.802	0.834534	5.71047	0.288379	0.042144
	UDP-D-Xylose	C14H22N2O16P2	C00190	536.276	132.115	80.5	0.123672	16.3388	0.110138	0.833657	0.0420997	0.00556198
	GDP-mannose	C16H25N5O16P2	C00096	605.341	162.141	1	0.00153629	0.249096	0.00167913	0.010356	0.000522978	8.47959e-05
	UDP-glucose	C15H24N2O17P2	C00029	566.302	162.141	3.75	0.00576111	0.934109	0.00629673	0.038835	0.00196117	0.000317985
	UDP-glucuronate	C15H22N2O18P2	C00167	580.285	176.124	13.25	0.0203559	3.58517	0.0241672	0.137217	0.00692945	0.00122044
	Total			5075.25	3017.38	650.917	1	148.348	1	6.74089	0.340415	0.0505
Products
	UDP	C9H14N2O12P2	C00015	404.161		97.5	0.149789	60.5388	0.408085	1.00971	0.0509903	0.0206083
	GDP	C10H15N5O11P2	C00035	443.2		1	0.00153629	0.680887	0.00458978	0.010356	0.000522978	0.000231784
	dTDP	C10H16N2O11P2	C00363	402.188		551.417	0.847139	340.709	2.29668	5.71047	0.288379	0.115983
	e-LPS									1		0.0505
Data
		Glycosyl residues (mol%)								Glycosyl residues (mol%)
	LPS	Rhamnose	Xylose	Mannose	Glucose	Glucuronate	Glucosamine			Rhamnose	Xylose	Mannose	Glucose	Glucuronate
	Wild-type	82	12	2	2	2	0.3			546.667	80	13.3333	13.3333	13.3333
	wzy	19	2	4	15	53	8			4.75	0.5	1	3.75	13.25
										551.417	80.5	1	3.75	13.25
Reference
	Rapicavoli, J. N., Blanco-Ulate, B., Muszynski, A., Figueroa-Balderas, R., Morales-Cruz, A., Azadi, P., Dobruchowska, J. M., Castro, C., Cantu, D., & Roper, M. C. (2018). Lipopolysaccharide O-antigen delays plant innate immune recognition of Xylella fastidiosa. Nature Communications, 9(390), 1–12. https://doi.org/10.1038/s41467-018-02861-5

### Sheet: Table S7
	e-Lipid
	Metabolite	Chemical Formula	KEGG ID	Base MW (g/mol)	Number of FA chains	MW (with FA) (g/mol)	molmolecule/mole-Lipid	gmolecule/mole-Lipid	gmolecule/ge-Lipid	mmolmolecule/ge-Lipid	mmolmolecule/gDW	gmolecule/gDW
Reactants
	Cardiolipin	C13H18O17P2R4	C05980	508.22	4	1517.7	0.116788	177.249	0.199014	0.131129	0.0170467	0.0258718
	Phosphatidylethanolamine	C7H12NO8PR2	C00350	269.15	2	773.889	0.116788	90.3812	0.101479	0.131129	0.0170467	0.0131923
	Phosphatidylglycerol	C8H13O10PR2	C00344	300.16	2	804.899	0.29562	237.945	0.267161	0.331919	0.0431495	0.034731
	Phosphatidylserine	C8H12NO10PR2	C02737	313.15	2	817.889	0.470803	385.065	0.432346	0.528612	0.0687196	0.056205
	Total			1390.68	10	3914.38	1	890.64	1	1.12279	0.145962	0.13
Products
	e-Lipid									1		0.13
Data		µg/mg of membrane	% of Lipid	% of Lipid in model
	Cardiolipin	3.2	0.0582878	0.116788
	Phosphatidylethanolamine	3.2	0.0582878	0.116788
	Phosphatidylglycerol	8.1	0.147541	0.29562
	Phosphatidylserine	12.9	0.234973	0.470803
	LPE	11.3	0.205829	0
	PI	8.1	0.147541	0
	U	8.1	0.147541	0
	Total	54.9	1	1
Reference
	Dianese, J. C., & Schaad, N. W. (1982). Isolation and Characterization of Inner and Outer Membranes of Xanthomonas campestris pv. campestris. Phytopathology, 72(10), 1284–1289.

### Sheet: Table S8
	Average Fatty Acid
	Metabolite	Chain Length	Chemical Formula	KEGG ID	MW (g/mol)	Molar Fraction	MW of each FA
Reactants
	Octanoic acid	C8:0	C8H16O2	C06423	144.211	0.0124199	1.7911
	Decanoic acid	C10:0	C10H20O2	C01571	172.265	0.0389134	6.7034
	Dodecanoic acid	C12:0	C12H24O2	C02679	200.318	0.0102323	2.04971
	Palmitoleic acid	C16:1	C16H30O2	C08362	254.408	0.403567	102.671
	Palmitic acid	C16:0	C16H32O2	C00249	256.424	0.453692	116.337
	Linoleic acid	C18:2	C18H32O2	C01595	280.445	0.0555146	15.5688
	Oleic acid	C18:1	C18H34O2	C00712	282.461	0.0256612	7.2483
	Total				1590.53	1	252.37
Products
	Fatty Acid				252.37	1
Data									Normalized Total to:		100
	Fatty Acid	Strains							Fatty Acid	Strains
		Grape	Plum	Periwinkle	Mulberry	Elm				Grape	Plum	Periwinkle	Mulberry	Elm	Average
	C8:0	0.3	2.1	0.3	1	0.4			C8:0	0.319149	2.24599	0.316456	1.06383	0.422833	0.873651
	C10:0	1.1	1.1	1.4	1.4	1.1			C10:0	1.17021	1.17647	1.47679	1.48936	1.16279	1.29513
	2-OH C10:0	1.5	0.8	1.3	0.8	2.4			2-OH C10:0	1.59574	0.855615	1.37131	0.851064	2.537	1.44215
	3-OH C12:0	0.4	0.2	0.5	0.1	2.2			3-OH C12:0	0.425532	0.213904	0.527426	0.106383	2.32558	0.719765
	anteiso C15:0	0.4	0.5	0.5	1.5	0.8			anteiso C15:0	0.425532	0.534759	0.527426	1.59574	0.845666	0.785826
	C15:0	7.2	5.2	4.8	17.4	5.2			C15:0	7.65957	5.5615	5.06329	18.5106	5.49683	8.45837
	C16:1	33.3	22.5	29.9	25.2	22.8			C16:1	35.4255	24.0642	31.5401	26.8085	24.1015	28.388
	C16:0	37.8	25.4	30.8	27.8	28.5			C16:0	40.2128	27.1658	32.4895	29.5745	30.1268	31.9139
	iso-C17:0	1.7	4.8	4.6	3.5	5.3			iso-C17:0	1.80851	5.13369	4.85232	3.7234	5.60254	4.22409
	anteiso-C17:0	1.3	5.5	3	3.7	4.6			anteiso-C17:0	1.38298	5.88235	3.16456	3.93617	4.86258	3.84573
	C17:0	4.7	18.2	11.3	10	13.9			C17:0	5	19.4652	11.9198	10.6383	14.6934	12.3434
	C18:2	1.8	5.2	5.4	1.5	4.5			C18:2	1.91489	5.5615	5.6962	1.59574	4.75687	3.90504
	C18:1	2.5	2	1	0.1	2.9			C18:1	2.65957	2.13904	1.05485	0.106383	3.06554	1.80508
	Unknow	0.7	0.7	0.7	0.4	1.2			Total	100	100	100	100	100	100
	Total	94.7	94.2	95.5	94.4	95.8
	Total - Unknow	94	93.5	94.8	94	94.6				% of Total	Molar Fraction
									Octanoic acid	0.873651	0.0124199
									Decanoic acid	2.73727	0.0389134
									Dodecanoic acid	0.719765	0.0102323
									Palmitoleic acid	28.388	0.403567
									Palmitic acid	31.9139	0.453692
									Linoleic acid	3.90504	0.0555146
									Oleic acid	1.80508	0.0256612
									Total	70.3426	1
Reference
	Wells, J. M., Raju, B. C., Hung, H.-Y., Weisburg, W. G., Mandelco-Paul, L., & Brenner, D. J. (1987). Xylella fastidiosa gen. nov. , sp. nov: Gram-Negative, Xylem- Limited, Fastidious Plant Bacteria Related to Xanthomonas spp. International Journal of Systematic Bacteriology, 37(2), 136–143.

### Sheet: Table S9
	e-Peptidoglycan
	Metabolite	Chemical Formula	KEGG ID	MW (g/mol)	MW reduced (g/mol)	molmolecule/e-Peptidoglycan	molmolecule/mole-Peptidoglycan	gmolecule/mole-Peptidoglycan	gmolecule/ge-Peptidoglycan	mmolmolecule/ge-Peptidoglycan	mmolmolecule/gDW	gmolecule/gDW
Reactants
	UDP-N-acetyl-alpha-D-glucosamine	C17H27N3O17P2	C00043	607.354	203.192	1	0.142857	29.0275	0.21412	1.05378	0.0620674	0.0126116
	UDP-N-acetyl-muramate	C20H31N3O19P2	C01050	679.416	275.255	1	0.142857	39.3222	0.290058	1.05378	0.0620674	0.0170844
	L-Lysine	C6H14N2O2	C00047	146.188	128.172	1	0.142857	18.3103	0.135065	1.05378	0.0620674	0.00795533
	L-Alanine	C3H7NO2	C00041	89.0932	71.0779	1	0.142857	10.154	0.0749002	1.05378	0.0620674	0.00441162
	L-Glutamate	C5H9NO4	C00025	147.129	129.114	1	0.142857	18.4449	0.136057	1.05378	0.0620674	0.00801378
	D-Alanine	C3H7NO2	C00133	89.0932	71.0779	2	0.285714	20.308	0.1498	2.10755	0.124135	0.00882325
	Total			1758.27	877.89	7	1	135.567	1	7.37644	0.434472	0.0589
Products
	UDP	C9H14N2O12P2	C00015	404.161		2	0.285714	115.475	0.851791	2.10755	0.124135	0.0501705
	Water	H2O	C00001	18.0153		5	0.714286	12.8681	0.0949205	5.26888	0.310337	0.00559082
	e-Peptidoglycan									1		0.0589
Reference
	Vollmer, W., & Holtje, J.-V. (2004). The Architecture of the Murein (Peptidoglycan) in Gram-Negative Bacteria : Vertical Scaffold or Horizontal Layer (s)? Journal of Bacteriology, 186(18), 5978–5987. https://doi.org/10.1128/JB.186.18.5978
